# eIF4E and Ezrin drive a pseudopod-localized migratory translation program in AML

**DOI:** 10.64898/2026.02.21.707190

**Authors:** Biljana Culjkovic-Kraljacic, Leandro Marcelo Martinez, Naiyu Shi, Alyssa Retiz, Samuel Perron, Aksharh Thambipillai, Caleb M. Embree, Winnie Yip, Vicenta Trujillo-Alonso, Emma Lassman, Marysol Chu Carty, Kata Alilovic, Sebastien Carreno, Gail J Roboz, Monica L. Guzman, Katherine L.B. Borden

## Abstract

eIF4E, the mRNA cap-binding protein, is elevated in acute myeloid leukemia (AML) subtypes associated with increased cell movement and leukemic infiltration. We show here that eIF4E is required for AML cell motility, bone marrow engraftment, and disease progression in mouse models, patient specimens and cell line models. While dissecting the underlying mechanisms of eIF4E-dependent motility, we discovered that the motility factor Ezrin, enriched in pseudopods, is required for high-eIF4E AML cell movement. We discovered that eIF4E directly binds Ezrin’s FERM domain and that Ezrin, through this direct interaction with eIF4E, associated with mRNAs encoding its own motility pathway. We developed a method to directly mark active ribosomes *in situ* (VISTA-R) allowing us to observe translation in Ezrin-positive pseudopods. We show that Ezrin anchors actively translating ribosomes in pseudopods, creating a localized translation site we term a T-POD. Depleting Ezrin reduced the number of active ribosomes within T-PODs, without affecting global translation; and Ezrin reduction was sufficient to decrease protein production of factors in the Ezrin-CD44-HA motility pathway corresponding to impaired motility, positioning Ezrin not only as a motility factor but also now as a positive regulator of translation. Furthermore, Ezrin RIP-seq data revealed that Ezrin, through eIF4E, potentially regulates production of many factors involved in invasion including cytoskeletal remodeling and protrusion formation and extracellular matrix remodeling. In all, our studies identify an unanticipated role for Ezrin in a local translation program that sustains AML motility *in vivo* through provisioning T-PODs and revealed an unexpected direct connection between the translation and motility machinery.
