## Supplemental Table1 for "eIF4E and Ezrin drive a pseudopod-localized migratory translation program in AML"

### Sheet: Ezrin-RIP enriched Genes
gene_symbol	log2FoldChange	pvalue	padj
EZR	1.84205	2.64531e-07	1.24747e-05
HLA-G	1.69289	4.78602e-05	0.000952949
PLEC	1.63909	4.59679e-20	4.11872e-17
ANKRD33B	1.62731	4.00114e-06	0.00012707
FRAT2	1.61572	7.78518e-05	0.00142123
TRIM11	1.54229	0.000811992	0.00992107
IRGQ	1.53731	0.000155566	0.00249649
AGRN	1.53213	0.000146387	0.00239932
SAPCD2	1.5304	0.00355269	0.0303163
ZNF444	1.52217	0.00390655	0.0327979
CD37	1.48831	6.85485e-06	0.00019602
ENSG00000289747	1.48071	0.00122377	0.0137492
PTMS	1.45996	6.89608e-16	3.3703e-13
FCER2	1.45318	0.00209747	0.0207661
INAFM2	1.37813	0.00166287	0.0172913
MAPK8IP3	1.37499	0.00553205	0.0427959
TJAP1	1.35497	0.000450066	0.00600386
AEBP2	1.35493	2.98366e-05	0.000657383
IER2	1.33387	4.34311e-08	2.62344e-06
CCDC88B	1.32845	1.31541e-05	0.000336745
SNRNP70	1.31021	5.54508e-15	2.12931e-12
RUNDC1	1.30178	0.00480001	0.0384204
PHLPP1	1.28681	0.00428461	0.0352743
HSPG2	1.28636	0.000586866	0.00751188
SOGA1	1.28351	2.1043e-05	0.000491858
DDX51	1.27047	0.0012169	0.013715
APOE	1.26847	8.15104e-07	3.29474e-05
SOX4	1.26123	0.00109361	0.012509
FBRS	1.25927	2.1264e-09	2.03945e-07
PRAM1	1.23364	0.00504902	0.0400347
IER5	1.23347	0.000283197	0.00409472
TRIM56	1.22158	4.66206e-07	2.00506e-05
FANCE	1.2207	0.00409924	0.0341138
HRC	1.2135	0.000430784	0.0057753
TNNT1	1.20965	0.00286808	0.0264928
MRPS26	1.20929	0.000331748	0.00469337
C1orf35	1.20289	3.0616e-07	1.43123e-05
SURF6	1.19586	1.50031e-11	3.10218e-09
MPND	1.19184	0.00538136	0.0419278
PLAUR	1.1911	0.00121042	0.013702
SOX12	1.17321	3.56852e-09	3.09425e-07
SKI	1.16584	1.94962e-09	1.94096e-07
INCENP	1.15947	9.77971e-13	2.80014e-10
ANAPC2	1.15927	0.000490098	0.00641062
ZNF316	1.15792	0.00013353	0.00222247
MBD3	1.14904	1.61953e-11	3.22466e-09
CREBZF	1.14193	3.9719e-05	0.000821266
MRFAP1L1	1.12966	0.000703543	0.00879592
CCDC85B	1.11983	0.000270179	0.00399033
ZBTB7A	1.10744	1.20175e-09	1.29212e-07
ARIH1	1.09632	1.20655e-07	6.42217e-06
DDRGK1	1.09482	6.07562e-09	4.94887e-07
MAD1L1	1.09053	1.38371e-05	0.000350888
OSBPL2	1.08681	0.00514946	0.0407111
TMEM115	1.0842	0.00637547	0.0478695
SPTBN1	1.08362	1.22845e-07	6.47467e-06
GIGYF1	1.07713	1.34589e-05	0.000342915
MYH9	1.07626	3.75875e-18	2.0207e-15
RSBN1	1.07601	0.00379104	0.0319948
COL23A1	1.07546	5.34278e-10	6.38284e-08
RBM25	1.06823	4.20967e-15	1.74086e-12
ZFP36L2	1.06777	3.26239e-07	1.51195e-05
PPP1R12C	1.06628	7.81572e-07	3.18313e-05
GRN	1.05752	4.51723e-11	7.83376e-09
CDK11A	1.05316	4.33026e-06	0.000135346
HMGN5	1.04971	2.27884e-07	1.1037e-05
ZSWIM9	1.04856	7.88933e-05	0.00142805
TNK2	1.04577	0.00606422	0.0461121
ZCCHC3	1.0455	8.65397e-06	0.000236161
ABCA7	1.04512	0.0024491	0.0233861
CCHCR1	1.04508	0.000868629	0.0103313
FAM83H	1.04309	0.000950249	0.0111297
PDCD7	1.03885	0.000143832	0.00236465
RNF44	1.03482	0.0030115	0.0272556
BRD9	1.03269	3.52789e-05	0.000746691
FBXL19	1.03262	1.52857e-07	7.53908e-06
ADGRE5	1.03188	0.00035808	0.00501311
ZNF503	1.02809	0.000152155	0.00244905
FOSL2	1.02384	4.67228e-08	2.79091e-06
PLXNB2	1.01645	2.83116e-05	0.000629716
HDGFL2	1.01413	2.02717e-10	2.86791e-08
TPSD1	1.0103	0.00276899	0.0257544
MROH1	1.00755	0.00145008	0.0159095
ADAMTS1	1.007	0.000384036	0.00530739
SH3BP5L	1.00637	0.00107664	0.0123412
PRKCSH	1.00447	8.45414e-14	2.84059e-11
CAPN15	1.00325	8.66185e-05	0.00154705
NUCB1	0.993715	1.24481e-08	8.57962e-07
MBD6	0.993077	0.000827399	0.0100408
C16orf72	0.99156	0.00206784	0.0205485
MFSD10	0.984855	0.000779288	0.00956496
ZNF865	0.982135	0.00316762	0.0280007
BAHCC1	0.98117	0.00497914	0.0395974
BAHD1	0.978963	0.00512149	0.0405495
ING1	0.973192	0.000116933	0.00200604
CRAMP1	0.971464	0.00215336	0.0210481
SELENOS	0.971454	0.00330369	0.0287855
SHANK1	0.971271	5.86286e-06	0.000173418
DPEP3	0.967614	0.00354933	0.0303163
LMNA	0.951765	6.36183e-07	2.65126e-05
DBN1	0.951299	3.4645e-05	0.000739093
HEXIM1	0.950349	3.32589e-05	0.000723886
MMP14	0.945326	4.16971e-05	0.000855587
MIDEAS	0.944251	5.25668e-05	0.00103516
PAGR1	0.942791	0.000605128	0.00772724
BRD1	0.942454	0.00535979	0.0418619
WRNIP1	0.941794	0.00010756	0.00188353
TNRC18	0.939614	7.4839e-11	1.18334e-08
MAEA	0.936706	0.000540724	0.00700465
CACTIN	0.929009	6.44077e-05	0.00122352
FBRSL1	0.92834	0.000206158	0.00318478
MLLT6	0.927063	0.000253233	0.00381339
IRS2	0.926771	2.72462e-09	2.48264e-07
IRX3	0.925078	1.63389e-07	7.98526e-06
ZNF787	0.920072	4.36985e-05	0.00088564
BCL11A	0.913907	2.37447e-06	8.28906e-05
SUN2	0.913277	0.000699954	0.00877145
CARD9	0.910732	0.00136141	0.0151217
PELP1	0.908794	5.45428e-05	0.00105856
FBXW4	0.903173	0.00411993	0.0341275
OGFR	0.901884	2.89342e-06	9.6615e-05
JUND	0.900188	0.000920612	0.0108535
SCAF1	0.899936	7.02632e-10	8.21163e-08
PEX14	0.899059	0.00063935	0.00812564
TBC1D10B	0.898577	1.76897e-09	1.79434e-07
FAM50A	0.896669	1.8958e-05	0.000450965
BASP1	0.896554	4.38002e-10	5.50605e-08
ZBTB10	0.892821	0.00627159	0.0472876
MAP1S	0.891403	2.83466e-05	0.000629716
TSPYL1	0.887216	0.000225909	0.00345025
AP5B1	0.884901	0.000669235	0.00844556
TET3	0.884351	1.47005e-05	0.000364192
RRP1	0.88286	5.2569e-07	2.2079e-05
CD68	0.879366	2.02034e-05	0.000476376
SAMD1	0.87872	0.000112723	0.00195484
HLA-B	0.876792	5.60199e-12	1.25485e-09
OS9	0.874112	2.52113e-10	3.47528e-08
ZNF646	0.871799	0.000442855	0.00592236
SPOUT1	0.871527	4.36924e-05	0.00088564
PHF23	0.870892	0.00114892	0.0130583
IGFBP2	0.870069	7.7988e-05	0.00142123
LRPAP1	0.870023	3.4656e-08	2.1415e-06
C7orf50	0.869175	0.00230185	0.0222567
CTDP1	0.868976	8.7117e-06	0.000236536
HYOU1	0.866702	1.49289e-10	2.22939e-08
LMNB2	0.862307	1.36857e-07	6.92994e-06
ENAH	0.860103	0.00277795	0.0257932
PLCB2	0.858675	0.00362417	0.0308284
RTN4	0.855935	8.93742e-09	6.58186e-07
PTTG1IP	0.85446	1.04531e-07	5.79341e-06
GRIPAP1	0.850641	0.000972695	0.0113182
CLEC11A	0.849878	6.68317e-09	5.28363e-07
AKAP8L	0.849155	1.44885e-06	5.33493e-05
SCRIB	0.847372	1.36634e-06	5.06582e-05
TRIM44	0.846655	1.16692e-08	8.25442e-07
MED25	0.84486	0.00582577	0.0445595
SERPINH1	0.844068	0.00610247	0.0463374
PPP1R9B	0.843128	6.90476e-09	5.30286e-07
RERE	0.840048	4.47941e-05	0.000901922
MGAT1	0.838699	0.00433377	0.0355158
MAFG	0.837364	0.000848876	0.0101471
SPN	0.836917	4.76377e-07	2.03254e-05
YY1	0.834913	1.17185e-07	6.29986e-06
RANGAP1	0.83237	4.47176e-07	1.93873e-05
FAM32A	0.83177	2.47542e-07	1.17769e-05
QSOX1	0.831309	8.32553e-07	3.34015e-05
CTSD	0.828347	6.74623e-08	3.89976e-06
HLA-C	0.827906	9.00059e-10	1.02951e-07
HLA-A	0.823847	2.21603e-09	2.05403e-07
CHAF1A	0.821981	1.37928e-07	6.92994e-06
SLC38A10	0.818101	1.24127e-07	6.47869e-06
RRS1	0.817427	1.60995e-05	0.000395198
MESD	0.815019	0.000256015	0.00383772
LRRC45	0.807583	0.00442437	0.0359712
PRR12	0.807519	1.46805e-05	0.000364192
PPP1R18	0.805691	2.52258e-05	0.00057221
GTF2F1	0.803137	3.17205e-08	2.03011e-06
ENSG00000250644	0.802233	3.64404e-07	1.65174e-05
ENSG00000289282	0.801185	1.24333e-05	0.000327654
SETD1A	0.795608	1.2577e-05	0.000328223
HECA	0.795479	0.00289659	0.0266199
NCOR2	0.793229	4.45977e-07	1.93873e-05
ZC3H18	0.793219	3.65619e-07	1.65174e-05
MRFAP1	0.791084	1.81731e-05	0.000434215
MLLT1	0.782998	1.19159e-05	0.000315567
ANPEP	0.782085	0.000124156	0.00209236
ARID3A	0.779445	6.66545e-05	0.00124855
CCNK	0.777229	8.95517e-05	0.00159414
RREB1	0.77484	1.00045e-07	5.6025e-06
RABL6	0.773594	6.60396e-09	5.28363e-07
PCNT	0.771629	7.99559e-05	0.0014376
ITGB2	0.770911	4.56344e-10	5.5757e-08
IL17RA	0.769387	1.61725e-05	0.000395198
FXYD5	0.769047	1.64061e-05	0.000399091
TONSL	0.767538	0.00147344	0.0160673
ITGAL	0.767054	3.09903e-06	0.000102842
SREK1	0.766069	1.11467e-05	0.000296656
SERP1	0.761791	5.28782e-06	0.000161519
ANP32B	0.761735	2.16236e-09	2.03945e-07
MAP7D1	0.756638	1.10023e-06	4.28612e-05
MARCKS	0.756215	0.00560886	0.0431994
PES1	0.755982	0.000322376	0.00457281
CALR	0.755525	1.98596e-10	2.86791e-08
GSE1	0.753135	0.000203904	0.00316892
DDX54	0.75258	5.00451e-05	0.000992777
CBX4	0.749701	3.34508e-05	0.000725127
DEF6	0.746492	0.00371451	0.0313981
C3orf80	0.74598	9.13281e-05	0.0016204
NFIC	0.745241	0.00326972	0.0285821
TRIM41	0.742232	0.00164092	0.0172074
DNMT3A	0.739996	0.00384047	0.0323545
HMGA1	0.739916	1.36825e-08	9.31106e-07
PBXIP1	0.739425	0.00200825	0.020105
PCNX3	0.738539	0.00272286	0.0254133
ARHGEF1	0.737226	3.95935e-05	0.000821266
STMN1	0.736891	1.091e-07	5.98492e-06
PSAP	0.735596	4.16196e-05	0.000855587
SMARCA4	0.735416	8.85113e-09	6.58186e-07
LETM1	0.733094	0.000137957	0.00228202
MAP3K11	0.73306	0.00333435	0.0289587
NONO	0.730416	1.46623e-07	7.29859e-06
NOMO1	0.730413	0.00149152	0.0161988
SELENOH	0.730239	0.000663102	0.00838785
TAF3	0.727782	0.00162933	0.0171605
BSG	0.726916	1.67152e-06	6.07169e-05
TGOLN2	0.724156	5.80328e-06	0.000173325
HDAC4	0.723091	0.00254008	0.024169
ARGLU1	0.722519	1.44503e-05	0.000361325
HNRNPU	0.7218	9.79551e-10	1.0971e-07
ZC3H13	0.720984	3.13441e-06	0.000103378
CEBPA	0.720679	2.65646e-06	9.09625e-05
SETD1B	0.72044	5.3839e-05	0.00104869
ZC3H4	0.717264	5.96822e-06	0.000175329
CHD6	0.715454	0.000129004	0.0021538
P4HB	0.714845	1.35895e-09	1.40494e-07
ELANE	0.714044	1.13948e-07	6.1877e-06
SRF	0.711183	0.00150987	0.0163322
SBNO2	0.710957	0.000306695	0.00438509
GMIP	0.70878	0.00454125	0.0366573
LUC7L2	0.708451	1.96663e-06	7.04839e-05
LAMP1	0.704941	5.46912e-06	0.00016518
CDC37	0.701825	2.21288e-06	7.8266e-05
FMC1-LUC7L2	0.700934	2.60675e-06	8.98325e-05
NPB	0.700265	0.00271003	0.0253376
NCL	0.699593	1.14483e-08	8.20616e-07
CHST11	0.699575	0.00526568	0.041326
HNRNPUL2-BSCL2	0.699518	4.15925e-07	1.84794e-05
CHERP	0.697687	0.000831911	0.01005
EIF1	0.694083	0.00457521	0.036876
AKAP8	0.693625	0.00122505	0.0137492
KRI1	0.692561	0.000165055	0.00262525
NISCH	0.692313	0.00627007	0.0472876
RUNX1	0.688647	0.0016484	0.0172074
EIF3A	0.688127	6.41494e-07	2.65282e-05
BRD4	0.686198	3.63324e-07	1.65174e-05
H2AX	0.683487	0.00164794	0.0172074
ACIN1	0.682573	6.56639e-08	3.83706e-06
NOL7	0.680611	0.000163527	0.00260866
AURKAIP1	0.679749	0.000564656	0.00726218
MSN	0.674132	5.19663e-08	3.07001e-06
PPAN-P2RY11	0.673506	0.00202371	0.0202221
HNRNPUL2	0.669312	1.19906e-06	4.60438e-05
CLSTN1	0.668789	7.62297e-06	0.000212337
CCDC88C	0.668095	0.0025837	0.0245406
PAF1	0.66533	0.000277809	0.00405918
HIRIP3	0.663989	0.000113444	0.00196101
MYO18A	0.660255	2.72138e-05	0.000609589
MEF2D	0.660054	7.97947e-05	0.0014376
SAFB2	0.659585	0.00143918	0.0158222
KMT2B	0.659529	0.000746944	0.0092312
PLPPR3	0.657219	8.38379e-06	0.000229955
RNH1	0.65597	0.000965384	0.0112579
ARHGDIA	0.655604	1.24234e-06	4.70339e-05
UBTF	0.654808	2.00064e-06	7.12279e-05
SART1	0.653678	9.6097e-06	0.000259607
CCDC124	0.652716	0.000212543	0.00326466
CNPY3	0.651117	0.000149867	0.00243243
NOC2L	0.650866	0.000531119	0.00689685
GIGYF2	0.649646	4.38207e-05	0.00088564
AHNAK	0.648066	4.3484e-07	1.91615e-05
BAG1	0.647619	0.000256276	0.00383772
TPM4	0.645927	0.000478964	0.00632656
SSNA1	0.645769	0.00632545	0.0476269
NFE2L1	0.645149	0.000770199	0.00949677
KDM4B	0.643991	0.00553258	0.0427959
RRP12	0.643113	0.00157128	0.0168532
ODF2	0.642966	0.000851254	0.0101471
CHD3	0.642806	1.29626e-05	0.00033595
NOM1	0.642724	0.00027786	0.00405918
HLA-E	0.642226	0.000341025	0.00481195
NUMA1	0.642102	4.54931e-06	0.000141371
RBM42	0.641606	0.00440806	0.0359712
CIC	0.641218	0.00473352	0.0379812
SRRT	0.64071	1.25767e-06	4.72814e-05
SDF4	0.640162	4.69176e-05	0.000941152
MFAP1	0.639786	0.00219224	0.0213119
REXO1	0.636559	0.000429875	0.0057753
EMILIN2	0.634188	6.69274e-05	0.00124931
IGFBP7	0.632688	0.00084937	0.0101471
PPAN	0.6323	0.00241715	0.0231221
ATP2A2	0.631708	0.000417647	0.00568132
DIDO1	0.630455	0.00172291	0.017744
LMAN1	0.629713	0.00317516	0.0280007
ADGRA2	0.627504	0.00366468	0.0310746
ARL6IP4	0.627291	0.000474811	0.00628715
H1-10	0.626617	0.000480607	0.0063327
MYO10	0.622915	0.00349576	0.0300089
NUP62	0.621044	0.0009272	0.0109073
REPIN1	0.618871	0.005594	0.0431468
GADD45GIP1	0.618703	0.00110731	0.0126128
UBXN1	0.618369	0.00158296	0.0168814
PABPN1	0.615547	0.000121705	0.00207053
ANKRD11	0.615504	0.000115754	0.00199454
POLE3	0.614051	6.82735e-05	0.00126565
CENPB	0.610473	6.17588e-05	0.00118155
PKN1	0.610276	0.00234545	0.0225971
CDV3	0.610175	0.000112329	0.0019543
CDK11B	0.608906	0.0018655	0.0188626
RCSD1	0.60776	1.78499e-05	0.000428398
FMNL1	0.604687	0.000189764	0.0030005
CLTB	0.60367	0.00211838	0.0209346
AP3D1	0.603033	6.41358e-06	0.000187388
PRTN3	0.602477	0.00146521	0.0160101
BCAP31	0.601975	0.000916555	0.0108294
SIPA1	0.601785	0.00667222	0.0498192
AKNA	0.601666	0.00162371	0.0171494
MYC	0.599886	0.000150489	0.00243243
TCF3	0.597276	0.000125255	0.00210428
DCTN1	0.596158	0.000833759	0.01005
SF3A2	0.595236	0.00549254	0.0426638
EFHD2	0.595063	0.00347516	0.0299399
EHMT1	0.59302	0.0028546	0.0264371
POLD1	0.591973	0.00302089	0.0272556
HMGB2	0.586677	1.00831e-06	3.95669e-05
YWHAG	0.585406	0.000378084	0.00525188

### Sheet: GO terms
ID	Description	GeneRatio	BgRatio	pvalue	p.adjust	qvalue	geneID	Count	FDR	negLog10FDR	GeneRatio_num	BgRatio_num	FoldEnrichment	Group	PlotLabel
GO:0002682	regulation of immune system process	48/298	437/4910	2.50917e-05	0.0297341	0.028117	MAD1L1/PAF1/GRN/AP3D1/PHLPP1/EZR/BRD1/ACIN1/FCER2/CACTIN/CDC37/RTN4/IGFBP2/PKN1/SOX4/CD68/APOE/JUND/SELENOS/PRAM1/MYC/TRIM41/MSN/NONO/ZFP36L2/MMP14/RUNX1/ITGB2/HMGB2/CCDC88B/TRIM56/SART1/SOX12/CALR/SCRIB/LAMP1/IRS2/HEXIM1/CARD9/MYO18A/SPN/ELANE/HLA-E/HLA-G/HLA-A/HLA-B/CEBPA/ZCCHC3	48	0.0297341	1.52675	0.161074	0.089002	1.80978	microenvironment interactions
GO:0050865	regulation of cell activation	26/298	182/4910	3.02482e-05	0.0297341	0.028117	MAD1L1/GRN/AP3D1/IGFBP2/PKN1/SOX4/APOE/JUND/EMILIN2/PRAM1/ZFP36L2/MMP14/RUNX1/ITGB2/CCDC88B/SART1/SOX12/SCRIB/LAMP1/IRS2/MYO18A/SPN/HLA-E/HLA-G/HLA-A/CEBPA	26	0.0297341	1.52675	0.0872483	0.0370672	2.35379	microenvironment interactions
GO:0043113	receptor clustering	7/298	17/4910	3.24342e-05	0.0297341	0.028117	ITGAL/MESD/APOE/ITGB2/SSNA1/SCRIB/AGRN	7	0.0297341	1.52675	0.0234899	0.00346232	6.78445	microenvironment interactions
GO:0002684	positive regulation of immune system process	32/298	260/4910	7.72847e-05	0.0297341	0.028117	AP3D1/EZR/ACIN1/FCER2/IGFBP2/SOX4/JUND/PRAM1/TRIM41/NONO/MMP14/RUNX1/ITGB2/HMGB2/CCDC88B/TRIM56/SART1/SOX12/CALR/LAMP1/IRS2/HEXIM1/CARD9/MYO18A/SPN/ELANE/HLA-E/HLA-G/HLA-A/HLA-B/CEBPA/ZCCHC3	32	0.0297341	1.52675	0.107383	0.0529532	2.02788	microenvironment interactions
GO:0002694	regulation of leukocyte activation	24/298	171/4910	8.24517e-05	0.0297341	0.028117	MAD1L1/GRN/AP3D1/IGFBP2/PKN1/SOX4/JUND/PRAM1/ZFP36L2/MMP14/RUNX1/ITGB2/CCDC88B/SART1/SOX12/SCRIB/LAMP1/IRS2/MYO18A/SPN/HLA-E/HLA-G/HLA-A/CEBPA	24	0.0297341	1.52675	0.0805369	0.0348269	2.31249	microenvironment interactions
GO:0045892	negative regulation of transcription, DNA-templated	50/298	485/4910	9.07562e-05	0.0297341	0.028117	PAF1/SBNO2/HDAC4/TCF3/MBD3/CIC/EZR/YY1/MED25/SRF/DNMT3A/BCL11A/DDX54/RREB1/SMARCA4/JUND/ZC3H4/MYC/HMGA1/CREBZF/AEBP2/BAHD1/CBX4/SAMD1/NFIC/RERE/PEX14/NONO/HNRNPU/TRIM11/MIDEAS/SKI/RUNX1/PBXIP1/HMGB2/TAF3/ZNF503/CHD3/CCDC85B/BASP1/IRX3/ZBTB7A/CALR/EHMT1/HEXIM1/NOC2L/NCOR2/ELANE/ZBTB10/CEBPA	50	0.0297341	1.52675	0.167785	0.098778	1.69861	Transcription & chromatin regulation
GO:1902679	negative regulation of RNA biosynthetic process	50/298	486/4910	9.57225e-05	0.0297341	0.028117	PAF1/SBNO2/HDAC4/TCF3/MBD3/CIC/EZR/YY1/MED25/SRF/DNMT3A/BCL11A/DDX54/RREB1/SMARCA4/JUND/ZC3H4/MYC/HMGA1/CREBZF/AEBP2/BAHD1/CBX4/SAMD1/NFIC/RERE/PEX14/NONO/HNRNPU/TRIM11/MIDEAS/SKI/RUNX1/PBXIP1/HMGB2/TAF3/ZNF503/CHD3/CCDC85B/BASP1/IRX3/ZBTB7A/CALR/EHMT1/HEXIM1/NOC2L/NCOR2/ELANE/ZBTB10/CEBPA	50	0.0297341	1.52675	0.167785	0.0989817	1.69511	Transcription & chromatin regulation
GO:1903507	negative regulation of nucleic acid-templated transcription	50/298	486/4910	9.57225e-05	0.0297341	0.028117	PAF1/SBNO2/HDAC4/TCF3/MBD3/CIC/EZR/YY1/MED25/SRF/DNMT3A/BCL11A/DDX54/RREB1/SMARCA4/JUND/ZC3H4/MYC/HMGA1/CREBZF/AEBP2/BAHD1/CBX4/SAMD1/NFIC/RERE/PEX14/NONO/HNRNPU/TRIM11/MIDEAS/SKI/RUNX1/PBXIP1/HMGB2/TAF3/ZNF503/CHD3/CCDC85B/BASP1/IRX3/ZBTB7A/CALR/EHMT1/HEXIM1/NOC2L/NCOR2/ELANE/ZBTB10/CEBPA	50	0.0297341	1.52675	0.167785	0.0989817	1.69511	Transcription & chromatin regulation
GO:0045088	regulation of innate immune response	16/298	92/4910	0.000105742	0.0297341	0.028117	GRN/CACTIN/CDC37/APOE/TRIM41/NONO/HMGB2/TRIM56/LAMP1/HEXIM1/CARD9/HLA-E/HLA-G/HLA-A/HLA-B/ZCCHC3	16	0.0297341	1.52675	0.0536913	0.0187373	2.86548	microenvironment interactions
GO:0022407	regulation of cell-cell adhesion	20/298	132/4910	0.000112382	0.0297341	0.028117	MAD1L1/PLAUR/AP3D1/FXYD5/AKNA/IGFBP2/SOX4/EMILIN2/MYO10/RUNX1/ITGB2/CCDC88B/SART1/SOX12/SCRIB/SPN/ELANE/HLA-E/HLA-G/HLA-A	20	0.0297341	1.52675	0.0671141	0.0268839	2.49644	Cell adhesion	regulation of cell-cell adhesion
GO:0006325	chromatin organization	40/298	362/4910	0.000113489	0.0297341	0.028117	MPND/HDAC4/MBD3/FAM50A/RSBN1/SETD1A/BRD1/YY1/DNMT3A/PKN1/CHD6/SMARCA4/KDM4B/MLLT1/ANP32B/MYC/HMGA1/CREBZF/AEBP2/SETD1B/BAHD1/CBX4/SAMD1/BRD4/RERE/POLE3/HNRNPU/HMGB2/CHAF1A/CHD3/EIF1/ZBTB7A/EHMT1/H1-10/TET3/H2AX/NOC2L/TSPYL1/HMGN5/KMT2B	40	0.0297341	1.52675	0.134228	0.0737271	1.82061	Transcription & chromatin regulation
GO:0002715	regulation of natural killer cell mediated immunity	5/298	4910-10-01	0.000155862	0.0345533	0.0326742	LAMP1/HLA-E/HLA-G/HLA-A/HLA-B	5	0.0345533	1.46151	0.0167785	0.00203666	8.23826	microenvironment interactions
GO:0042269	regulation of natural killer cell mediated cytotoxicity	5/298	4910-10-01	0.000155862	0.0345533	0.0326742	LAMP1/HLA-E/HLA-G/HLA-A/HLA-B	5	0.0345533	1.46151	0.0167785	0.00203666	8.23826	microenvironment interactions
GO:0042127	regulation of cell population proliferation	48/298	472/4910	0.000179505	0.0369525	0.0349428	MAD1L1/GRN/HDAC4/FOSL2/CHERP/MED25/CLEC11A/PPP1R9B/SRF/RTN4/IGFBP2/MEF2D/PKN1/SOX4/RREB1/TMEM115/APOE/JUND/MYC/HMGA1/HNRNPU/ING1/ADAMTS1/SKI/RUNX1/LMNA/IER5/PBXIP1/IGFBP7/HMGB2/ZNF503/CCDC88B/CHST11/CALR/SCRIB/IRS2/SAPCD2/PRTN3/MAFG/SPN/ELANE/HMGN5/DDRGK1/HLA-E/HLA-G/HLA-A/NUP62/CEBPA	48	0.0369525	1.43236	0.161074	0.0961303	1.67558	Cell growth & proliferation
GO:0002474	antigen processing and presentation of peptide antigen via MHC class I	6/298	16/4910	0.00022656	0.0435296	0.0411623	CALR/HLA-C/HLA-E/HLA-G/HLA-A/HLA-B	6	0.0435296	1.36121	0.0201342	0.00325866	6.17869	microenvironment interactions
GO:0019885	antigen processing and presentation of endogenous peptide antigen via MHC class I	5/298	4910-11-01	0.000271619	0.0479771	0.0453678	HLA-C/HLA-E/HLA-G/HLA-A/HLA-B	5	0.0479771	1.31897	0.0167785	0.00224033	7.48932	microenvironment interactions
GO:0022409	positive regulation of cell-cell adhesion	15/298	90/4910	0.000283001	0.0479771	0.0453678	PLAUR/AP3D1/IGFBP2/SOX4/EMILIN2/MYO10/RUNX1/ITGB2/CCDC88B/SART1/SOX12/ELANE/HLA-E/HLA-G/HLA-A	15	0.0479771	1.31897	0.0503356	0.0183299	2.74609	Cell adhesion	positive regulation of cell-cell adhesion
GO:0051240	positive regulation of multicellular organismal process	42/298	405/4910	0.000313878	0.0502554	0.0475223	GRN/ABCA7/AP3D1/SRRT/EZR/ACIN1/SRF/DBN1/SPTBN1/RTN4/SERP1/SOX4/RREB1/APOE/HRC/EMILIN2/MYC/NUMA1/MMP14/RUNX1/LRPAP1/HMGB2/CCDC88B/TRIM56/CLSTN1/ATP2A2/SART1/ANAPC2/BASP1/IL17RA/SOX12/SCRIB/EHMT1/CARD9/AGRN/PLXNB2/SPN/ELANE/HLA-E/HLA-G/HLA-A/ZCCHC3	42	0.0502554	1.29882	0.14094	0.0824847	1.70868	Other
GO:0031343	positive regulation of cell killing	6/298	17/4910	0.000332446	0.0504268	0.0476844	FCER2/LAMP1/HLA-E/HLA-G/HLA-A/HLA-B	6	0.0504268	1.29734	0.0201342	0.00346232	5.81524	microenvironment interactions
GO:0007159	leukocyte cell-cell adhesion	18/298	123/4910	0.000384716	0.0547395	0.0517625	MAD1L1/ITGAL/AP3D1/EZR/IGFBP2/SOX4/MSN/RUNX1/ITGB2/CCDC88B/SART1/SOX12/SCRIB/SPN/ELANE/HLA-E/HLA-G/HLA-A	18	0.0547395	1.2617	0.0604027	0.0250509	2.4112	Cell adhesion	leukocyte cell-cell adhesion
GO:0048002	antigen processing and presentation of peptide antigen	7/298	24/4910	0.000398865	0.0547395	0.0517625	CTSD/CALR/HLA-C/HLA-E/HLA-G/HLA-A/HLA-B	7	0.0547395	1.2617	0.0234899	0.00488798	4.80565	microenvironment interactions
GO:0002483	antigen processing and presentation of endogenous peptide antigen	5/298	4910-12-01	0.000442644	0.0566517	0.0535707	HLA-C/HLA-E/HLA-G/HLA-A/HLA-B	5	0.0566517	1.24679	0.0167785	0.00244399	6.86521	microenvironment interactions
GO:0040008	regulation of growth	26/298	215/4910	0.000491913	0.0566517	0.0535707	CDK11A/CTDP1/OGFR/EZR/YY1/PPP1R9B/SRF/DBN1/RTN4/IGFBP2/BCL11A/SERP1/SMARCA4/APOE/ING1/MMP14/RUNX1/IGFBP7/HDGFL2/CLSTN1/CCDC85B/ANAPC2/BASP1/AGRN/SIPA1/CDK11B	26	0.0566517	1.24679	0.0872483	0.0437882	1.99251	Cell growth & proliferation
GO:0045944	positive regulation of transcription by RNA polymerase II	43/298	427/4910	0.000502329	0.0566517	0.0535707	MPND/AKAP8L/SBNO2/AP3D1/HDAC4/TCF3/FOSL2/CCNK/YY1/MED25/AKNA/SRF/NCL/ARID3A/MEF2D/CHD6/SOX4/RREB1/GTF2F1/SMARCA4/JUND/MYC/HMGA1/CREBZF/PELP1/BRD4/NFIC/HNRNPU/SKI/RUNX1/PTMS/IER2/IER5/HMGB2/TAF3/IRX3/SOX12/TET3/AGRN/MAFG/DDRGK1/CEBPA/PAGR1	43	0.0566517	1.24679	0.144295	0.0869654	1.65923	Transcription & chromatin regulation
GO:0030155	regulation of cell adhesion	28/298	239/4910	0.000504631	0.0566517	0.0535707	MAD1L1/PLAUR/AP3D1/FXYD5/AKNA/SRF/IGFBP2/SOX4/RREB1/EMILIN2/ARHGDIA/MYO10/MMP14/RUNX1/ITGB2/CCDC88B/SART1/SOX12/CALR/SCRIB/P4HB/PLXNB2/SPN/ELANE/HLA-E/HLA-G/HLA-A/SIPA1	28	0.0566517	1.24679	0.0939597	0.0486762	1.9303	Cell adhesion
GO:0045321	leukocyte activation	33/298	300/4910	0.000511084	0.0566517	0.0535707	MAD1L1/ITGAL/GRN/SBNO2/AP3D1/HDAC4/TCF3/MYH9/YY1/SRF/IGFBP2/PKN1/SOX4/JUND/PRAM1/MSN/ZFP36L2/MMP14/RUNX1/ITGB2/CCDC88B/SART1/SOX12/ZBTB7A/SCRIB/LAMP1/IRS2/MYO18A/SPN/HLA-E/HLA-G/HLA-A/CEBPA	33	0.0566517	1.24679	0.110738	0.0610998	1.81242	microenvironment interactions
GO:0051146	striated muscle cell differentiation	13/298	76/4910	0.000554213	0.0572524	0.0541388	CTDP1/HDAC4/MYH9/YY1/TNNT1/SRF/HNRNPU/MMP14/SKI/LMNA/IRX3/PLEC/CALR	13	0.0572524	1.24221	0.0436242	0.0154786	2.81835	Cell differentiation & development
GO:0031347	regulation of defense response	25/298	205/4910	0.000556235	0.0572524	0.0541388	GRN/SBNO2/CACTIN/CDC37/AKNA/APOE/SELENOS/EMILIN2/BRD4/TRIM41/NONO/HMGB2/TRIM44/TRIM56/IL17RA/LAMP1/HEXIM1/CARD9/ELANE/HLA-E/HLA-G/HLA-A/HLA-B/CEBPA/ZCCHC3	25	0.0572524	1.24221	0.0838926	0.0417515	2.00933	microenvironment interactions
GO:0019882	antigen processing and presentation	9/298	41/4910	0.000617115	0.0613285	0.0579931	AP3D1/CTSD/CD68/CALR/HLA-C/HLA-E/HLA-G/HLA-A/HLA-B	9	0.0613285	1.21234	0.0302013	0.00835031	3.61679	microenvironment interactions
GO:0001775	cell activation	36/298	342/4910	0.000658171	0.0622835	0.0588962	MAD1L1/ITGAL/GRN/SBNO2/AP3D1/HDAC4/TCF3/MYH9/YY1/SRF/IGFBP2/PKN1/SOX4/APOE/JUND/EMILIN2/PRAM1/MSN/ZFP36L2/MMP14/RUNX1/ITGB2/CCDC88B/SART1/IL17RA/SOX12/ZBTB7A/SCRIB/LAMP1/IRS2/MYO18A/SPN/HLA-E/HLA-G/HLA-A/CEBPA	36	0.0622835	1.20563	0.120805	0.0696538	1.73437	microenvironment interactions
GO:0019883	antigen processing and presentation of endogenous antigen	5/298	13/4910	0.000683834	0.0622835	0.0588962	HLA-C/HLA-E/HLA-G/HLA-A/HLA-B	5	0.0622835	1.20563	0.0167785	0.00264766	6.33712	microenvironment interactions
GO:0006338	chromatin remodeling	21/298	162/4910	0.000691559	0.0622835	0.0588962	MPND/HDAC4/MBD3/YY1/CHD6/SMARCA4/KDM4B/MLLT1/ANP32B/MYC/HMGA1/BRD4/RERE/POLE3/HMGB2/CHAF1A/CHD3/ZBTB7A/H1-10/H2AX/TSPYL1	21	0.0622835	1.20563	0.0704698	0.0329939	2.13584	Transcription & chromatin regulation
GO:0055007	cardiac muscle cell differentiation	8/298	34/4910	0.000758427	0.0654648	0.0619045	CTDP1/YY1/SRF/HNRNPU/LMNA/IRX3/PLEC/CALR	8	0.0654648	1.18399	0.0268456	0.00692464	3.87683	Cell differentiation & development
GO:0002833	positive regulation of response to biotic stimulus	12/298	69/4910	0.000772312	0.0654648	0.0619045	GRN/EMILIN2/TRIM41/NONO/HMGB2/TRIM56/LAMP1/HEXIM1/CARD9/HLA-E/HLA-G/ZCCHC3	12	0.0654648	1.18399	0.0402685	0.014053	2.86548	microenvironment interactions
GO:0001558	regulation of cell growth	20/298	155/4910	0.000981052	0.0800128	0.0756613	CDK11A/CTDP1/OGFR/YY1/PPP1R9B/SRF/DBN1/RTN4/BCL11A/SMARCA4/APOE/ING1/MMP14/IGFBP7/HDGFL2/CLSTN1/CCDC85B/ANAPC2/SIPA1/CDK11B	20	0.0800128	1.09684	0.0671141	0.0315682	2.126	Cell growth & proliferation
GO:0002831	regulation of response to biotic stimulus	18/298	133/4910	0.000999466	0.0800128	0.0756613	GRN/CACTIN/CDC37/APOE/EMILIN2/TRIM41/NONO/HMGB2/TRIM44/TRIM56/LAMP1/HEXIM1/CARD9/HLA-E/HLA-G/HLA-A/HLA-B/ZCCHC3	18	0.0800128	1.09684	0.0604027	0.0270876	2.2299	microenvironment interactions
GO:0002696	positive regulation of leukocyte activation	16/298	112/4910	0.00105429	0.0818519	0.0774004	AP3D1/IGFBP2/SOX4/JUND/MMP14/RUNX1/ITGB2/CCDC88B/SART1/SOX12/LAMP1/IRS2/HLA-E/HLA-G/HLA-A/CEBPA	16	0.0818519	1.08697	0.0536913	0.0228106	2.35379	microenvironment interactions
GO:1903037	regulation of leukocyte cell-cell adhesion	15/298	102/4910	0.00111123	0.0818519	0.0774004	MAD1L1/AP3D1/IGFBP2/SOX4/RUNX1/ITGB2/CCDC88B/SART1/SOX12/SCRIB/SPN/ELANE/HLA-E/HLA-G/HLA-A	15	0.0818519	1.08697	0.0503356	0.0207739	2.42302	Cell adhesion
GO:0007155	cell adhesion	39/298	391/4910	0.00112617	0.0818519	0.0774004	MAD1L1/ITGAL/PLAUR/AP3D1/FXYD5/MAEA/EZR/MYH9/AKNA/SRF/IGFBP2/ADGRE5/SOX4/RREB1/EMILIN2/ARHGDIA/MYO10/MSN/MMP14/RUNX1/ITGB2/PBXIP1/IGFBP7/CCDC88B/CLSTN1/BSG/ATP2A2/SART1/SOX12/CALR/SCRIB/P4HB/PLXNB2/SPN/ELANE/HLA-E/HLA-G/HLA-A/SIPA1	39	0.0818519	1.08697	0.130872	0.0796334	1.64344	Cell adhesion
GO:0098609	cell-cell adhesion	28/298	252/4910	0.00117422	0.0818519	0.0774004	MAD1L1/ITGAL/PLAUR/AP3D1/FXYD5/EZR/MYH9/AKNA/SRF/IGFBP2/SOX4/EMILIN2/MYO10/MSN/RUNX1/ITGB2/CCDC88B/CLSTN1/BSG/SART1/SOX12/SCRIB/PLXNB2/SPN/ELANE/HLA-E/HLA-G/HLA-A	28	0.0818519	1.08697	0.0939597	0.0513238	1.83072	Cell adhesion
GO:0055013	cardiac muscle cell development	6/298	21/4910	0.00118532	0.0818519	0.0774004	CTDP1/YY1/SRF/HNRNPU/LMNA/PLEC	6	0.0818519	1.08697	0.0201342	0.00427699	4.70757	Cell differentiation & development
GO:0033993	response to lipid	30/298	277/4910	0.00119284	0.0818519	0.0774004	PAF1/SBNO2/MBD3/PDCD7/PABPN1/AKAP8/CACTIN/PPP1R9B/IGFBP2/DNMT3A/DDX54/PKN1/SMARCA4/CD68/SAFB2/JUND/SELENOS/MYC/TRIM41/MSN/ZFP36L2/HNRNPU/IGFBP7/HMGB2/ZBTB7A/CALR/NCOR2/ELANE/DDRGK1/PAGR1	30	0.0818519	1.08697	0.100671	0.0564155	1.78446	Lipid responses & hormone signaling
GO:1903131	mononuclear cell differentiation	19/298	148/4910	0.00139096	0.0883951	0.0835877	AP3D1/HDAC4/TCF3/MYH9/YY1/ACIN1/SRF/SOX4/MYC/ZFP36L2/MMP14/RUNX1/SART1/SOX12/ZBTB7A/PRTN3/SPN/HLA-G/HLA-B	19	0.0883951	1.05357	0.0637584	0.0301426	2.11523	Cell differentiation & development
GO:0050867	positive regulation of cell activation	16/298	115/4910	0.00140606	0.0883951	0.0835877	AP3D1/IGFBP2/SOX4/JUND/MMP14/RUNX1/ITGB2/CCDC88B/SART1/SOX12/LAMP1/IRS2/HLA-E/HLA-G/HLA-A/CEBPA	16	0.0883951	1.05357	0.0536913	0.0234216	2.29238	microenvironment interactions
GO:0031349	positive regulation of defense response	14/298	94/4910	0.00142627	0.0883951	0.0835877	GRN/EMILIN2/TRIM41/NONO/HMGB2/TRIM56/IL17RA/LAMP1/HEXIM1/CARD9/HLA-E/HLA-G/CEBPA/ZCCHC3	14	0.0883951	1.05357	0.0469799	0.0191446	2.45395	microenvironment interactions
GO:0001912	positive regulation of leukocyte mediated cytotoxicity	5/298	15/4910	0.00144249	0.0883951	0.0835877	LAMP1/HLA-E/HLA-G/HLA-A/HLA-B	5	0.0883951	1.05357	0.0167785	0.00305499	5.49217	microenvironment interactions
GO:0048638	regulation of developmental growth	13/298	84/4910	0.00146456	0.0883951	0.0835877	CTDP1/EZR/YY1/SRF/DBN1/RTN4/BCL11A/SERP1/APOE/RUNX1/ANAPC2/BASP1/AGRN	13	0.0883951	1.05357	0.0436242	0.0171079	2.54994	Cell growth & proliferation
GO:0055001	muscle cell development	9/298	46/4910	0.00148425	0.0883951	0.0835877	CTDP1/YY1/TNNT1/SRF/HNRNPU/SKI/LMNA/ATP2A2/PLEC	9	0.0883951	1.05357	0.0302013	0.00936864	3.22367	Cell differentiation & development
GO:0042692	muscle cell differentiation	15/298	105/4910	0.0015029	0.0883951	0.0835877	CTDP1/HDAC4/MYH9/YY1/TNNT1/SRF/HNRNPU/MMP14/SKI/LMNA/HDGFL2/ATP2A2/IRX3/PLEC/CALR	15	0.0883951	1.05357	0.0503356	0.0213849	2.35379	Cell differentiation & development
GO:0033143	regulation of intracellular steroid hormone receptor signaling pathway	8/298	38/4910	0.00165197	0.0948229	0.089666	PKN1/SMARCA4/SAFB2/ZBTB7A/CALR/NCOR2/DDRGK1/PAGR1	8	0.0948229	1.02309	0.0268456	0.00773931	3.46874	Lipid responses & hormone signaling
GO:0071396	cellular response to lipid	23/298	197/4910	0.00167799	0.0948229	0.089666	PAF1/SBNO2/PABPN1/AKAP8/CACTIN/PPP1R9B/DDX54/PKN1/SMARCA4/CD68/SAFB2/SELENOS/MYC/TRIM41/MSN/ZFP36L2/HNRNPU/HMGB2/ZBTB7A/CALR/NCOR2/DDRGK1/PAGR1	23	0.0948229	1.02309	0.0771812	0.0401222	1.92365	Lipid responses & hormone signaling
